# UNICORN: Towards Universal Cellular Expression Prediction with a Multi-Task Learning Framework

**DOI:** 10.1101/2025.01.22.634371

**Authors:** Tianyu Liu, Tinglin Huang, Lijun Wang, Yingxin Lin, Rex Ying, Hongyu Zhao

## Abstract

Sequence-to-function analysis is a challenging task in human genetics, especially in predicting cell-type-specific multi-omic phenotypes from biological sequences such as individualized gene expression. Here, we present UNICORN, a new method with improved prediction performances than the existing methods. UNICORN takes the embeddings from biological sequences as well as external knowledge from pre-trained foundation models as inputs and optimizes the predictor with carefully-designed loss functions. We demonstrate that UNICORN outperforms the existing methods in both gene expression prediction and multiomic phenotype prediction at the cellular level and the cell-type level, and it can also generate uncertainty scores of the predictions. Moreover, UNICORN is able to link personalized gene expression profiles with corresponding genome information. Finally, we show that UNICORN is capable of characterizing complex biological systems for different disease states or perturbations. Overall, embeddings from foundation models can facilitate the understanding of the role of biological sequences in the prediction task, and incorporating multi-omic information can enhance prediction performances.
