## Supplementary table 1 for "UNICORN: Towards Universal Cellular Expression Prediction with a Multi-Task Learning Framework"

### Sheet: Sheet1
pbmc lower uncertainty gene											pbmc higher uncertainty
	Homo sapiens - REFLIST (20592)	upload_1 (606)	upload_1 (expected)	upload_1 (over/under)	upload_1 (fold Enrichment)	upload_1 (raw P-value)	upload_1 (FDR)	Adjusted P-value	Reason			Homo sapiens - REFLIST (20592)	upload_1 (610)	upload_1 (expected)	upload_1 (over/under)	upload_1 (fold Enrichment)	upload_1 (raw P-value)	upload_1 (FDR)	Adjusted P-value
regulation of RNA metabolic process (GO:0051252)	3758	177	110.59	+	1.6	2.44e-11	1.24e-07	6.90658			regulation of transcription by RNA polymerase II (GO:0006357)	2603	167	77.11	+	2.17	3.37e-23	5.14e-19	18.289
regulation of macromolecule biosynthetic process (GO:0010556)	5026	221	147.91	+	1.49	1.82e-11	1.39e-07	6.85699			regulation of RNA biosynthetic process (GO:2001141)	3459	197	102.47	+	1.92	1.6e-21	8.11e-18	17.091
regulation of gene expression (GO:0010468)	4898	217	144.14	+	1.51	1.65e-11	2.52e-07	6.5986			regulation of DNA-templated transcription (GO:0006355)	3440	197	101.9	+	1.93	1.15e-21	8.77e-18	17.057
regulation of cellular biosynthetic process (GO:0031326)	5159	223	151.82	+	1.47	7.48e-11	2.85e-07	6.54516			regulation of RNA metabolic process (GO:0051252)	3758	205	111.32	+	1.84	3.38e-20	1.29e-16	15.8894
regulation of biosynthetic process (GO:0009889)	5190	223	152.74	+	1.46	1.51e-10	4.59e-07	6.33819			regulation of gene expression (GO:0010468)	4898	243	145.09	+	1.67	5.25e-19	1.6e-15	14.7959
regulation of DNA-templated transcription (GO:0006355)	3440	162	101.24	+	1.6	2.97e-10	5.66e-07	6.24718			regulation of macromolecule biosynthetic process (GO:0010556)	5026	246	148.89	+	1.65	1.72e-18	4.36e-15	14.3605
regulation of nucleobase-containing compound metabolic process (GO:0019219)	4061	184	119.51	+	1.54	2.64e-10	5.74e-07	6.24109			regulation of nitrogen compound metabolic process (GO:0051171)	5474	259	162.16	+	1.6	7.5e-18	1.63e-14	13.7878
regulation of macromolecule metabolic process (GO:0060255)	6033	250	177.54	+	1.41	2.37e-10	6.03e-07	6.21968			regulation of cellular biosynthetic process (GO:0031326)	5159	247	152.83	+	1.62	2.03e-17	3.86e-14	13.4134
regulation of transcription by RNA polymerase II (GO:0006357)	2603	131	76.6	+	1.71	3.76e-10	6.37e-07	6.19586			regulation of nucleobase-containing compound metabolic process (GO:0019219)	4061	208	120.3	+	1.73	2.34e-17	3.96e-14	13.4023
regulation of RNA biosynthetic process (GO:2001141)	3459	162	101.79	+	1.59	4.67e-10	6.48e-07	6.18842			regulation of biosynthetic process (GO:0009889)	5190	247	153.74	+	1.61	5.26e-17	8.02e-14	13.0958
regulation of cellular metabolic process (GO:0031323)	6054	249	178.16	+	1.4	4.67e-10	7.12e-07	6.14752			regulation of primary metabolic process (GO:0080090)	5622	261	166.54	+	1.57	7.17e-17	9.94e-14	13.0026
regulation of primary metabolic process (GO:0080090)	5622	232	165.45	+	1.4	2.61e-09	3.31e-06	5.48017			regulation of metabolic process (GO:0019222)	6559	292	194.3	+	1.5	7.93e-17	1.01e-13	12.9957
regulation of nitrogen compound metabolic process (GO:0051171)	5474	226	161.09	+	1.4	4.6e-09	5e-06	5.30103			regulation of macromolecule metabolic process (GO:0060255)	6033	274	178.72	+	1.53	1.47e-16	1.73e-13	12.762
regulation of metabolic process (GO:0019222)	6559	261	193.02	+	1.35	4.41e-09	5.18e-06	5.28567			regulation of cellular metabolic process (GO:0031323)	6054	273	179.34	+	1.52	3.7e-16	4.03e-13	12.3947
cytoplasmic translation (GO:0002181)	128	17	3.77	+	4.51	2.21e-07	0.000225	3.64782			Unclassified (UNCLASSIFIED)	2787	38	82.56	-	0.46	6.15e-09	5.86e-06	5.2321
biological_process (GO:0008150)	17805	564	523.98	+	1.08	2.51e-07	0.000225	3.64782			biological_process (GO:0008150)	17805	572	527.44	+	1.08	6.15e-09	6.25e-06	5.20412
Unclassified (UNCLASSIFIED)	2787	42	82.02	-	0.51	2.51e-07	0.00024	3.61979			detection of chemical stimulus involved in sensory perception of smell (GO:0050911)	443	0	13.12	-	< 0.01	2.73e-06	0.00245	2.61083
cellular nitrogen compound metabolic process (GO:0034641)	3288	144	96.76	+	1.49	4.71e-07	0.000399	3.39903			detection of chemical stimulus involved in sensory perception (GO:0050907)	491	1	14.54	-	0.07	9.86e-06	0.00835	2.07831
regulation of cellular process (GO:0050794)	11167	387	328.63	+	1.18	1.21e-06	0.000971	3.01278			detection of stimulus involved in sensory perception (GO:0050906)	566	2	16.77	-	0.12	1.22e-05	0.00976	2.01055
regulation of biological process (GO:0050789)	11722	400	344.97	+	1.16	4.39e-06	0.00335	2.47496			sensory perception of chemical stimulus (GO:0007606)	545	2	16.14	-	0.12	1.69e-05	0.0123	1.91009
RNA metabolic process (GO:0016070)	1530	76	45.03	+	1.69	6.32e-06	0.00459	2.33819			detection of stimulus (GO:0051606)	689	4	20.41	-	0.2	1.67e-05	0.0127	1.8962
regulation of tumor necrosis factor production (GO:0032680)	168	17	4.94	+	3.44	9.98e-06	0.00691	2.16052	Kolitz, Sarah, et al. "Gene expression studies of a human monocyte cell line identify dissimilarities between differently manufactured glatiramoids." Scientific reports 5.1 (2015): 10191.		sensory perception of smell (GO:0007608)	469	1	13.89	-	0.07	2.17e-05	0.015	1.82391
nucleobase-containing compound metabolic process (GO:0006139)	2743	119	80.72	+	1.47	1.13e-05	0.00747	2.12668			regulation of cellular process (GO:0050794)	11167	382	330.8	+	1.15	2.48e-05	0.0164	1.78516
detection of stimulus involved in sensory perception (GO:0050906)	566	2	16.66	-	0.12	1.19e-05	0.00754	2.12263			negative regulation of transcription by RNA polymerase II (GO:0000122)	940	51	27.85	+	1.83	2.99e-05	0.019	1.72125
biological regulation (GO:0065007)	12141	409	357.3	+	1.14	1.26e-05	0.00766	2.11577			detection of chemical stimulus (GO:0009593)	526	2	15.58	-	0.13	3.63e-05	0.0221	1.65561
regulation of tumor necrosis factor superfamily cytokine production (GO:1903555)	173	17	5.09	+	3.34	1.47e-05	0.00862	2.06449	Yndestad, Arne, et al. "Increased gene expression of tumor necrosis factor superfamily ligands in peripheral blood mononuclear cells during chronic heart failure." Cardiovascular research 54.1 (2002): 175-182.		regulation of biological process (GO:0050789)	11722	396	347.24	+	1.14	4.65e-05	0.0262	1.5817
heterocycle metabolic process (GO:0046483)	2931	124	86.26	+	1.44	2.03e-05	0.0114	1.9431			multicellular organismal process (GO:0032501)	6745	154	199.81	-	0.77	4.53e-05	0.0266	1.57512
nucleic acid metabolic process (GO:0090304)	2180	98	64.16	+	1.53	2.16e-05	0.0118	1.92812			biological regulation (GO:0065007)	12141	408	359.65	+	1.13	4.91e-05	0.0267	1.57349
nitrogen compound metabolic process (GO:0006807)	6426	237	189.11	+	1.25	2.8e-05	0.0147	1.83268
RNA processing (GO:0006396)	877	48	25.81	+	1.86	3.63e-05	0.0184	1.73518
macromolecule metabolic process (GO:0043170)	5648	212	166.21	+	1.28	3.74e-05	0.0184	1.73518
detection of chemical stimulus involved in sensory perception of smell (GO:0050911)	443	1	13.04	-	0.08	4.52e-05	0.0215	1.66756
cellular metabolic process (GO:0044237)	6416	235	188.82	+	1.24	5.93e-05	0.0274	1.56225
cellular aromatic compound metabolic process (GO:0006725)	2971	123	87.43	+	1.41	6.28e-05	0.0281	1.55129
cytoplasmic translational initiation (GO:0002183)	36	7	1.06	+	6.61	7.33e-05	0.0319	1.49621
primary metabolic process (GO:0044238)	6944	250	204.35	+	1.22	8.51e-05	0.036	1.4437
detection of chemical stimulus involved in sensory perception (GO:0050907)	491	2	14.45	-	0.14	0.000109	0.0449	1.34775
thymus lower uncertainty gene											thymus higher uncertainty
GO biological process complete	Homo sapiens - REFLIST (20592)	upload_1 (896)	upload_1 (expected)	upload_1 (over/under)	upload_1 (fold Enrichment)	upload_1 (raw P-value)	upload_1 (FDR)	Adjusted P-value			GO biological process complete	Homo sapiens - REFLIST (20592)	upload_1 (889)	upload_1 (expected)	upload_1 (over/under)	upload_1 (fold Enrichment)	upload_1 (raw P-value)	upload_1 (FDR)	Adjusted P-value
regulation of primary metabolic process (GO:0080090)	5622	375	244.62	+	1.53	8.25e-22	4.19e-18	17.3778			nitrogen compound metabolic process (GO:0006807)	6426	155	277.42	-	0.56	1.84e-21	2.8e-17	16.5528
regulation of RNA metabolic process (GO:0051252)	3758	281	163.52	+	1.72	3.77e-22	5.74e-18	17.2411			metabolic process (GO:0008152)	7979	215	344.47	-	0.62	7.69e-21	3.91e-17	16.4078
regulation of nitrogen compound metabolic process (GO:0051171)	5474	368	238.18	+	1.55	7.61e-22	5.8e-18	17.2366			organic substance metabolic process (GO:0071704)	7437	194	321.07	-	0.6	6.01e-21	4.58e-17	16.3391
regulation of transcription by RNA polymerase II (GO:0006357)	2603	215	113.26	+	1.9	1.79e-21	6.81e-18	17.1669			primary metabolic process (GO:0044238)	6944	179	299.79	-	0.6	9.03e-20	3.44e-16	15.4634
regulation of DNA-templated transcription (GO:0006355)	3440	259	149.68	+	1.73	1.18e-20	3.6e-17	16.4437			macromolecule metabolic process (GO:0043170)	5648	133	243.84	-	0.55	2.47e-19	7.53e-16	15.1232
regulation of nucleobase-containing compound metabolic process (GO:0019219)	4061	292	176.7	+	1.65	1.53e-20	3.88e-17	16.4112			cellular metabolic process (GO:0044237)	6416	165	276.99	-	0.6	5.21e-18	1.32e-14	13.8794
regulation of RNA biosynthetic process (GO:2001141)	3459	259	150.51	+	1.72	3.36e-20	7.31e-17	16.1361			cellular nitrogen compound metabolic process (GO:0034641)	3288	59	141.95	-	0.42	1.62e-17	3.53e-14	13.4522
regulation of macromolecule metabolic process (GO:0060255)	6033	389	262.51	+	1.48	5.27e-20	1e-16	16			nucleobase-containing compound metabolic process (GO:0006139)	2743	48	118.42	-	0.41	4.18e-15	7.97e-12	11.0985
regulation of macromolecule biosynthetic process (GO:0010556)	5026	337	218.69	+	1.54	2.58e-19	4.37e-16	15.3595			heterocycle metabolic process (GO:0046483)	2931	54	126.54	-	0.43	7.07e-15	1.2e-11	10.9208
regulation of gene expression (GO:0010468)	4898	330	213.12	+	1.55	3.77e-19	5.74e-16	15.2411			cellular aromatic compound metabolic process (GO:0006725)	2971	57	128.26	-	0.44	3.33e-14	5.08e-11	10.2941
regulation of metabolic process (GO:0019222)	6559	410	285.4	+	1.44	7.64e-19	1.06e-15	14.9747			organic substance biosynthetic process (GO:1901576)	3964	90	171.13	-	0.53	4.92e-14	6.82e-11	10.1662
regulation of cellular metabolic process (GO:0031323)	6054	385	263.42	+	1.46	1.33e-18	1.69e-15	14.7721			cellular biosynthetic process (GO:0044249)	3866	89	166.9	-	0.53	3e-13	3.81e-10	9.41908
regulation of cellular biosynthetic process (GO:0031326)	5159	340	224.48	+	1.51	3.18e-18	3.73e-15	14.4283			biosynthetic process (GO:0009058)	4016	95	173.38	-	0.55	4.99e-13	5.85e-10	9.23284
regulation of biosynthetic process (GO:0009889)	5190	340	225.83	+	1.51	7.66e-18	8.34e-15	14.0788			organonitrogen compound metabolic process (GO:1901564)	4671	119	201.66	-	0.59	1.06e-12	1.16e-09	8.93554
nitrogen compound metabolic process (GO:0006807)	6426	399	279.61	+	1.43	1.36e-17	1.38e-14	13.8601			organic cyclic compound metabolic process (GO:1901360)	3226	70	139.27	-	0.5	2.04e-12	2.07e-09	8.68403
macromolecule metabolic process (GO:0043170)	5648	361	245.76	+	1.47	2.14e-17	2.04e-14	13.6904			organelle organization (GO:0006996)	3099	67	133.79	-	0.5	5.04e-12	4.8e-09	8.31876
primary metabolic process (GO:0044238)	6944	416	302.15	+	1.38	9.62e-16	8.62e-13	12.0645			cellular component organization or biogenesis (GO:0071840)	5852	166	252.64	-	0.66	8.35e-12	7.49e-09	8.12552
metabolic process (GO:0008152)	7979	462	347.18	+	1.33	2.17e-15	1.84e-12	11.7352			nucleic acid metabolic process (GO:0090304)	2180	40	94.12	-	0.43	3.3e-11	2.79e-08	7.5544
cellular metabolic process (GO:0044237)	6416	388	279.17	+	1.39	6.68e-15	5.36e-12	11.2708			macromolecule biosynthetic process (GO:0009059)	2952	66	127.44	-	0.52	1.11e-10	8.93e-08	7.04915
cellular nitrogen compound metabolic process (GO:0034641)	3288	232	143.07	+	1.62	8.17e-15	6.23e-12	11.2055			gene expression (GO:0010467)	2491	52	107.54	-	0.48	2.9e-10	2.21e-07	6.65561
nucleobase-containing compound metabolic process (GO:0006139)	2743	201	119.35	+	1.68	2.58e-14	1.87e-11	10.7282			cellular component organization (GO:0016043)	5636	165	243.32	-	0.68	5.13e-10	3.56e-07	6.44855
organic substance metabolic process (GO:0071704)	7437	431	323.6	+	1.33	6.25e-14	4.33e-11	10.3635			RNA processing (GO:0006396)	877	7	37.86	-	0.18	5.02e-10	3.64e-07	6.4389
nucleic acid metabolic process (GO:0090304)	2180	168	94.86	+	1.77	8.06e-14	5.34e-11	10.2725			protein metabolic process (GO:0019538)	3548	89	153.17	-	0.58	7.27e-10	4.82e-07	6.31695
heterocycle metabolic process (GO:0046483)	2931	206	127.53	+	1.62	6.32e-13	4.01e-10	9.39686			protein-containing complex organization (GO:0043933)	2027	39	87.51	-	0.45	1.11e-09	7.05e-07	6.15181
cellular aromatic compound metabolic process (GO:0006725)	2971	208	129.27	+	1.61	8.21e-13	5.01e-10	9.30016			sensory perception of chemical stimulus (GO:0007606)	545	56	23.53	+	2.38	2.44e-09	1.49e-06	5.82681
RNA metabolic process (GO:0016070)	1530	127	66.57	+	1.91	9.92e-13	5.82e-10	9.23508			G protein-coupled receptor signaling pathway (GO:0007186)	1248	99	53.88	+	1.84	3.78e-09	2.22e-06	5.65365
gene expression (GO:0010467)	2491	179	108.39	+	1.65	6.35e-12	3.59e-09	8.44491			regulation of transcription by RNA polymerase II (GO:0006357)	2603	172	112.38	+	1.53	6.26e-09	3.54e-06	5.451
organic cyclic compound metabolic process (GO:1901360)	3226	217	140.37	+	1.55	9.82e-12	5.35e-09	8.27165			detection of chemical stimulus involved in sensory perception (GO:0050907)	491	51	21.2	+	2.41	6.94e-09	3.78e-06	5.42251
Unclassified (UNCLASSIFIED)	2787	59	121.27	-	0.49	1.62e-11	8.25e-09	8.08355			detection of chemical stimulus (GO:0009593)	526	53	22.71	+	2.33	1.11e-08	5.62e-06	5.25026
macromolecule biosynthetic process (GO:0009059)	2952	202	128.45	+	1.57	1.72e-11	8.47e-09	8.07212			cellular process (GO:0009987)	14948	569	645.34	-	0.88	1.15e-08	5.66e-06	5.24718
biological_process (GO:0008150)	17805	837	774.73	+	1.08	1.62e-11	8.54e-09	8.06854			cellular component biogenesis (GO:0044085)	2708	64	116.91	-	0.55	1.1e-08	5.8e-06	5.23657
sensory perception of chemical stimulus (GO:0007606)	545	0	23.71	-	< 0.01	3.46e-11	1.65e-08	7.78252			cellular response to stress (GO:0033554)	1588	30	68.56	-	0.44	5.47e-08	2.6e-05	4.58503
mRNA metabolic process (GO:0016071)	622	65	27.06	+	2.4	7.54e-11	3.48e-08	7.45842			regulation of DNA-templated transcription (GO:0006355)	3440	210	148.51	+	1.41	6.67e-08	3.08e-05	4.51145
detection of chemical stimulus involved in sensory perception (GO:0050907)	491	0	21.36	-	< 0.01	3.85e-10	1.73e-07	6.76195			regulation of RNA biosynthetic process (GO:2001141)	3459	211	149.33	+	1.41	7.1e-08	3.18e-05	4.49757
RNA processing (GO:0006396)	877	79	38.16	+	2.07	8.94e-10	3.89e-07	6.41005			intracellular transport (GO:0046907)	1190	19	51.37	-	0.37	1.36e-07	5.74e-05	4.24109
mRNA processing (GO:0006397)	460	51	20.02	+	2.55	9.3e-10	3.94e-07	6.4045			detection of stimulus involved in sensory perception (GO:0050906)	566	53	24.44	+	2.17	1.42e-07	5.84e-05	4.23359
sensory perception of smell (GO:0007608)	469	0	20.41	-	< 0.01	1.31e-09	5.41e-07	6.2668			RNA metabolic process (GO:0016070)	1530	29	66.05	-	0.44	1.34e-07	5.84e-05	4.23359
cellular biosynthetic process (GO:0044249)	3866	240	168.22	+	1.43	1.77e-09	7.1e-07	6.14874			nervous system process (GO:0050877)	1469	106	63.42	+	1.67	1.6e-07	6.43e-05	4.19179
organic substance biosynthetic process (GO:1901576)	3964	244	172.48	+	1.41	3.24e-09	1.27e-06	5.8962			system process (GO:0003008)	2108	140	91.01	+	1.54	1.72e-07	6.71e-05	4.17328
detection of chemical stimulus involved in sensory perception of smell (GO:0050911)	443	0	19.28	-	< 0.01	4.37e-09	1.67e-06	5.77728			macromolecule modification (GO:0043412)	2291	54	98.91	-	0.55	1.91e-07	7.27e-05	4.13847
biosynthetic process (GO:0009058)	4016	245	174.74	+	1.4	6.57e-09	2.44e-06	5.61261			ncRNA metabolic process (GO:0034660)	534	3	23.05	-	0.13	2.22e-07	8.26e-05	4.08302
DNA damage response (GO:0006974)	778	69	33.85	+	2.04	2.57e-08	9.34e-06	5.02965			detection of stimulus (GO:0051606)	689	59	29.75	+	1.98	5.14e-07	0.000182	3.73993
positive regulation of nitrogen compound metabolic process (GO:0051173)	2998	191	130.45	+	1.46	2.87e-08	1.02e-05	4.9914			detection of chemical stimulus involved in sensory perception of bitter taste (GO:0001580)	39	11	1.68	+	6.53	5.04e-07	0.000183	3.73755
macromolecule modification (GO:0043412)	2291	153	99.69	+	1.53	4.74e-08	1.64e-05	4.78516			cellular nitrogen compound biosynthetic process (GO:0044271)	1539	31	66.44	-	0.47	5.99e-07	0.000207	3.68403
detection of stimulus involved in sensory perception (GO:0050906)	566	3	24.63	-	0.12	5.1e-08	1.73e-05	4.76195			establishment of localization in cell (GO:0051649)	1633	34	70.5	-	0.48	6.24e-07	0.000211	3.67572
cellular response to stress (GO:0033554)	1588	114	69.1	+	1.65	8.78e-08	2.91e-05	4.53611			cellular component assembly (GO:0022607)	2459	63	106.16	-	0.59	1.38e-06	0.000458	3.33913
RNA splicing, via transesterification reactions with bulged adenosine as nucleophile (GO:0000377)	247	31	10.75	+	2.88	1.21e-07	3.84e-05	4.41567			regulation of biological process (GO:0050789)	11722	575	506.06	+	1.14	1.7e-06	0.00055	3.25964
mRNA splicing, via spliceosome (GO:0000398)	247	31	10.75	+	2.88	1.21e-07	3.92e-05	4.40671			regulation of RNA metabolic process (GO:0051252)	3758	218	162.24	+	1.34	1.9e-06	0.000591	3.22841
RNA splicing (GO:0008380)	381	41	16.58	+	2.47	1.33e-07	4.13e-05	4.38405			sensory perception of bitter taste (GO:0050913)	44	11	1.9	+	5.79	1.89e-06	0.000601	3.22113
protein metabolic process (GO:0019538)	3548	215	154.38	+	1.39	1.4e-07	4.28e-05	4.36856			detection of chemical stimulus involved in sensory perception of taste (GO:0050912)	45	11	1.94	+	5.66	2.41e-06	0.000734	3.1343
cytoplasmic translation (GO:0002181)	128	21	5.57	+	3.77	1.52e-07	4.54e-05	4.34294			sensory perception (GO:0007600)	984	74	42.48	+	1.74	3.67e-06	0.0011	2.95861
regulation of cellular process (GO:0050794)	11167	562	485.9	+	1.16	1.76e-07	5.07e-05	4.29499			ribonucleoprotein complex biogenesis (GO:0022613)	463	3	19.99	-	0.15	4.1e-06	0.00116	2.93554
RNA splicing, via transesterification reactions (GO:0000375)	251	31	10.92	+	2.84	1.74e-07	5.1e-05	4.29243			ncRNA processing (GO:0034470)	418	2	18.05	-	0.11	3.96e-06	0.00116	2.93554
positive regulation of macromolecule metabolic process (GO:0010604)	3413	208	148.51	+	1.4	1.87e-07	5.29e-05	4.27654			biological regulation (GO:0065007)	12141	590	524.15	+	1.13	4.06e-06	0.00117	2.93181
cytoplasmic translational initiation (GO:0002183)	36	11	1.57	+	7.02	2.2e-07	5.99e-05	4.22257			protein-containing complex assembly (GO:0065003)	1270	25	54.83	-	0.46	4.32e-06	0.0012	2.92082
sensory perception (GO:0007600)	984	14	42.82	-	0.33	2.19e-07	6.06e-05	4.21753			mitochondrion organization (GO:0007005)	439	3	18.95	-	0.16	8.17e-06	0.00211	2.67572
detection of chemical stimulus (GO:0009593)	526	3	22.89	-	0.13	3.4e-07	9.08e-05	4.04191			translation (GO:0006412)	397	2	17.14	-	0.12	7.94e-06	0.00212	2.67366
G protein-coupled receptor signaling pathway (GO:0007186)	1248	22	54.3	-	0.41	4.23e-07	0.000111	3.95468			cellular localization (GO:0051641)	2660	73	114.84	-	0.64	8.1e-06	0.00213	2.67162
positive regulation of metabolic process (GO:0009893)	3719	220	161.82	+	1.36	6.17e-07	0.000159	3.7986			protein modification process (GO:0036211)	2069	52	89.32	-	0.58	7.86e-06	0.00214	2.66959
protein modification process (GO:0036211)	2069	136	90.03	+	1.51	8.97e-07	0.000228	3.64207			sensory perception of smell (GO:0007608)	469	42	20.25	+	2.07	8.52e-06	0.00216	2.66555
positive regulation of nucleobase-containing compound metabolic process (GO:0045935)	2059	135	89.59	+	1.51	1.14e-06	0.000285	3.54516			detection of chemical stimulus involved in sensory perception of smell (GO:0050911)	443	40	19.13	+	2.09	1.37e-05	0.00342	2.46597
organonitrogen compound metabolic process (GO:1901564)	4671	263	203.24	+	1.29	2.12e-06	0.000522	3.28233			protein-DNA complex organization (GO:0071824)	856	14	36.96	-	0.38	1.46e-05	0.00353	2.45223
detection of stimulus (GO:0051606)	689	8	29.98	-	0.27	2.32e-06	0.000562	3.25026			DNA repair (GO:0006281)	519	5	22.41	-	0.22	1.44e-05	0.00355	2.44977
regulation of biological process (GO:0050789)	11722	578	510.05	+	1.13	2.61e-06	0.000622	3.20621			chromosome organization (GO:0051276)	468	4	20.2	-	0.2	1.57e-05	0.00369	2.43297
positive regulation of RNA metabolic process (GO:0051254)	1852	122	80.58	+	1.51	2.93e-06	0.000686	3.16368			defense response to Gram-positive bacterium (GO:0050830)	120	17	5.18	+	3.28	1.57e-05	0.00374	2.42713
protein-containing complex organization (GO:0043933)	2027	131	88.2	+	1.49	4.03e-06	0.00093	3.03152			catabolic process (GO:0009056)	1938	49	83.67	-	0.59	1.7e-05	0.00392	2.40671
regulation of protein metabolic process (GO:0051246)	2145	137	93.33	+	1.47	4.09e-06	0.00093	3.03152			cell cycle process (GO:0022402)	880	15	37.99	-	0.39	1.92e-05	0.00438	2.35853
biological regulation (GO:0065007)	12141	594	528.28	+	1.12	4.42e-06	0.000992	3.00349			mRNA metabolic process (GO:0016071)	622	8	26.85	-	0.3	2.13e-05	0.00478	2.32057
regulation of mRNA metabolic process (GO:1903311)	307	32	13.36	+	2.4	5.82e-06	0.00128	2.89279			sensory perception of taste (GO:0050909)	66	12	2.85	+	4.21	2.23e-05	0.00485	2.31426
regulation of catabolic process (GO:0009894)	1022	75	44.47	+	1.69	8.99e-06	0.00196	2.70774			organonitrogen compound biosynthetic process (GO:1901566)	1360	30	58.71	-	0.51	2.29e-05	0.00492	2.30803
translational initiation (GO:0006413)	72	13	3.13	+	4.15	1.2e-05	0.00258	2.58838			mRNA processing (GO:0006397)	460	4	19.86	-	0.2	2.23e-05	0.00492	2.30803
positive regulation of proteolysis involved in protein catabolic process (GO:1903052)	132	18	5.74	+	3.13	1.69e-05	0.00358	2.44612			purine-containing compound metabolic process (GO:0072521)	498	5	21.5	-	0.23	2.78e-05	0.00588	2.23062
positive regulation of cellular metabolic process (GO:0031325)	3341	193	145.37	+	1.33	1.95e-05	0.00407	2.39041			protein transport (GO:0015031)	1090	22	47.06	-	0.47	3.24e-05	0.00677	2.16941
cellular component biogenesis (GO:0044085)	2708	162	117.83	+	1.37	2.05e-05	0.00422	2.37469			small molecule metabolic process (GO:0044281)	1640	40	70.8	-	0.56	3.59e-05	0.0073	2.13668
regulation of mRNA processing (GO:0050684)	134	18	5.83	+	3.09	2.08e-05	0.00423	2.37366			regulation of cellular process (GO:0050794)	11167	542	482.1	+	1.12	3.58e-05	0.00737	2.13253
regulation of proteolysis involved in protein catabolic process (GO:1903050)	229	25	9.96	+	2.51	2.34e-05	0.00469	2.32883			purine-containing compound biosynthetic process (GO:0072522)	240	0	10.36	-	< 0.01	3.98e-05	0.00798	2.098
post-transcriptional regulation of gene expression (GO:0010608)	519	44	22.58	+	1.95	2.61e-05	0.00517	2.28651			nucleobase-containing small molecule metabolic process (GO:0055086)	608	8	26.25	-	0.3	4.08e-05	0.00807	2.09313
positive regulation of catabolic process (GO:0009896)	523	44	22.76	+	1.93	2.95e-05	0.00576	2.23958			DNA damage response (GO:0006974)	778	13	33.59	-	0.39	4.61e-05	0.00902	2.04479
ribonucleoprotein complex biogenesis (GO:0022613)	463	40	20.15	+	1.99	4.09e-05	0.00789	2.10292			cell cycle (GO:0007049)	1265	28	54.61	-	0.51	5.74e-05	0.0111	1.95468
system process (GO:0003008)	2108	57	91.72	-	0.62	4.66e-05	0.00887	2.05208			purine nucleotide biosynthetic process (GO:0006164)	230	0	9.93	-	< 0.01	5.9e-05	0.0112	1.95078
macromolecule catabolic process (GO:0009057)	950	68	41.34	+	1.65	5.79e-05	0.0109	1.96257			nitrogen compound transport (GO:0071705)	1528	37	65.97	-	0.56	6.15e-05	0.0114	1.9431
negative regulation of RNA metabolic process (GO:0051253)	1410	93	61.35	+	1.52	6.01e-05	0.0112	1.95078			cellular catabolic process (GO:0044248)	1132	24	48.87	-	0.49	6.09e-05	0.0115	1.9393
regulation of translation (GO:0006417)	379	34	16.49	+	2.06	6.46e-05	0.0119	1.92445			organelle localization (GO:0051640)	547	7	23.62	-	0.3	6.89e-05	0.0125	1.90309
DNA repair (GO:0006281)	519	43	22.58	+	1.9	6.77e-05	0.012	1.92082			amide biosynthetic process (GO:0043604)	548	7	23.66	-	0.3	6.89e-05	0.0126	1.89963
DNA metabolic process (GO:0006259)	776	58	33.77	+	1.72	6.72e-05	0.0121	1.91721			purine nucleotide metabolic process (GO:0006163)	466	5	20.12	-	0.25	7.46e-05	0.0134	1.8729
catabolic process (GO:0009056)	1938	120	84.33	+	1.42	6.64e-05	0.0121	1.91721			amide metabolic process (GO:0043603)	828	15	35.75	-	0.42	7.79e-05	0.0138	1.86012
cellular component organization or biogenesis (GO:0071840)	5852	308	254.63	+	1.21	6.9e-05	0.0121	1.91721			chromatin remodeling (GO:0006338)	621	9	26.81	-	0.34	7.85e-05	0.0138	1.86012
regulation of proteasomal protein catabolic process (GO:0061136)	189	21	8.22	+	2.55	7.96e-05	0.0138	1.86012			regulation of nucleobase-containing compound metabolic process (GO:0019219)	4061	222	175.32	+	1.27	8.65e-05	0.015	1.82391
negative regulation of macromolecule biosynthetic process (GO:0010558)	2061	126	89.68	+	1.41	8.13e-05	0.0139	1.85699			peptide biosynthetic process (GO:0043043)	426	4	18.39	-	0.22	8.88e-05	0.0152	1.81816
positive regulation of proteasomal protein catabolic process (GO:1901800)	110	15	4.79	+	3.13	8.36e-05	0.0142	1.84771			regulation of gene expression (GO:0010468)	4898	261	211.46	+	1.23	9.23e-05	0.0156	1.80688
establishment of protein localization to mitochondrion (GO:0072655)	75	12	3.26	+	3.68	8.93e-05	0.015	1.82391			regulation of catabolic process (GO:0009894)	1022	21	44.12	-	0.48	9.82e-05	0.0165	1.78252
regulation of mitochondrion organization (GO:0010821)	150	18	6.53	+	2.76	9.44e-05	0.0155	1.80967			establishment of protein localization (GO:0045184)	1291	30	55.74	-	0.54	0.000123	0.0204	1.69037
programmed cell death (GO:0012501)	1094	75	47.6	+	1.58	9.35e-05	0.0155	1.80967	Obata-Ninomiya, Kazushige, et al. "Emerging role for thymic stromal lymphopoietin–responsive regulatory T cells in colorectal cancer progression in humans and mice." Science Translational Medicine 14.645 (2022): eabl6960.		nucleotide metabolic process (GO:0009117)	529	7	22.84	-	0.31	0.000129	0.0209	1.67985
negative regulation of nitrogen compound metabolic process (GO:0051172)	2188	132	95.2	+	1.39	9.92e-05	0.0156	1.80688			nucleoside phosphate biosynthetic process (GO:1901293)	271	1	11.7	-	0.09	0.000129	0.0211	1.67572
negative regulation of cellular biosynthetic process (GO:0031327)	2113	128	91.94	+	1.39	9.89e-05	0.0157	1.8041			ribose phosphate biosynthetic process (GO:0046390)	216	0	9.33	-	< 0.01	0.000133	0.0213	1.67162
positive regulation of protein metabolic process (GO:0051247)	1243	83	54.09	+	1.53	9.86e-05	0.0158	1.80134			DNA metabolic process (GO:0006259)	776	14	33.5	-	0.42	0.00014	0.0222	1.65365
regulation of mRNA splicing, via spliceosome (GO:0048024)	112	15	4.87	+	3.08	0.000103	0.016	1.79588			regulation of organelle organization (GO:0033043)	1185	27	51.16	-	0.53	0.000161	0.0253	1.59688
cell death (GO:0008219)	1098	75	47.78	+	1.57	9.85e-05	0.016	1.79588			negative regulation of endopeptidase activity (GO:0010951)	119	15	5.14	+	2.92	0.000188	0.0287	1.54212
organelle organization (GO:0006996)	3099	177	134.84	+	1.31	0.000105	0.0162	1.79048			chromatin organization (GO:0006325)	768	14	33.16	-	0.42	0.000185	0.0287	1.54212
connective tissue replacement (GO:0097709)	7	4	0.3	+	13.13	0.000112	0.0171	1.767			organic substance transport (GO:0071702)	1910	52	82.46	-	0.63	0.000187	0.0288	1.54061
protein-containing complex assembly (GO:0065003)	1270	84	55.26	+	1.52	0.000118	0.0176	1.75449			aromatic compound biosynthetic process (GO:0019438)	1024	22	44.21	-	0.5	0.000193	0.0291	1.53611
negative regulation of nucleobase-containing compound metabolic process (GO:0045934)	1534	98	66.75	+	1.47	0.000116	0.0176	1.75449			nucleotide biosynthetic process (GO:0009165)	269	1	11.61	-	0.09	0.000198	0.0296	1.52871
positive regulation of DNA-templated transcription (GO:0045893)	1711	107	74.45	+	1.44	0.00012	0.0177	1.75203			ribonucleotide biosynthetic process (GO:0009260)	209	0	9.02	-	< 0.01	0.000203	0.03	1.52288
mitochondrion organization (GO:0007005)	439	37	19.1	+	1.94	0.000125	0.0184	1.73518			post-translational protein modification (GO:0043687)	864	17	37.3	-	0.46	0.000212	0.031	1.50864
negative regulation of biosynthetic process (GO:0009890)	2127	128	92.55	+	1.38	0.000131	0.019	1.72125			macromolecule catabolic process (GO:0009057)	950	20	41.01	-	0.49	0.000223	0.0323	1.4908
proteasome-mediated ubiquitin-dependent protein catabolic process (GO:0043161)	297	28	12.92	+	2.17	0.000134	0.0192	1.7167			negative regulation of smooth muscle cell proliferation (GO:0048662)	50	9	2.16	+	4.17	0.000255	0.0366	1.43652
process utilizing autophagic mechanism (GO:0061919)	315	29	13.71	+	2.12	0.000138	0.0192	1.7167			organic substance catabolic process (GO:1901575)	1635	43	70.59	-	0.61	0.000285	0.0405	1.39254
autophagy (GO:0006914)	315	29	13.71	+	2.12	0.000138	0.0194	1.7122			protein-DNA complex assembly (GO:0065004)	195	0	8.42	-	< 0.01	0.000287	0.0406	1.39147
positive regulation of macromolecule biosynthetic process (GO:0010557)	2604	152	113.31	+	1.34	0.000137	0.0195	1.70997			complement receptor mediated signaling pathway (GO:0002430)	15	5	0.65	+	7.72	0.00031	0.0434	1.36251
regulation of amide metabolic process (GO:0034248)	443	37	19.28	+	1.92	0.000143	0.0198	1.70333			nucleoside phosphate metabolic process (GO:0006753)	537	8	23.18	-	0.35	0.00034	0.0471	1.32698
positive regulation of RNA biosynthetic process (GO:1902680)	1714	107	74.58	+	1.43	0.000152	0.0209	1.67985			negative regulation of antigen receptor-mediated signaling pathway (GO:0050858)	32	7	1.38	+	5.07	0.000356	0.0485	1.31426
cellular nitrogen compound biosynthetic process (GO:0044271)	1539	98	66.97	+	1.46	0.000154	0.021	1.67778			negative regulation of peptidase activity (GO:0010466)	126	15	5.44	+	2.76	0.000354	0.0486	1.31336
apoptotic process (GO:0006915)	1045	71	45.47	+	1.56	0.000178	0.024	1.61979	Jiang, Pu, et al. "RETRACTED: Protein–protein interaction and SNP analysis in intraductal papillary mucinous neoplasm." (2013): 219-224.
cell-cell adhesion via plasma-membrane adhesion molecules (GO:0098742)	262	1	11.4	-	0.09	0.000188	0.0251	1.60033
regulation of macroautophagy (GO:0016241)	173	19	7.53	+	2.52	0.000199	0.0264	1.5784
positive regulation of mRNA metabolic process (GO:1903313)	132	16	5.74	+	2.79	0.000202	0.0265	1.57675
regulation of proteolysis (GO:0030162)	595	46	25.89	+	1.78	0.000204	0.0265	1.57675
post-translational protein modification (GO:0043687)	864	61	37.59	+	1.62	0.000222	0.0285	1.54516
positive regulation of proteolysis (GO:0045862)	338	30	14.71	+	2.04	0.000221	0.0286	1.54363
protein-RNA complex organization (GO:0071826)	212	22	9.22	+	2.38	0.000226	0.0287	1.54212
cellular component organization (GO:0016043)	5636	294	245.23	+	1.2	0.000233	0.0293	1.53313
myeloid cell differentiation (GO:0030099)	294	27	12.79	+	2.11	0.000249	0.0311	1.50724	Schlenner, Susan M., et al. "Fate mapping reveals separate origins of T cells and myeloid lineages in the thymus." Immunity 32.3 (2010): 426-436.
ubiquitin-dependent protein catabolic process (GO:0006511)	485	39	21.1	+	1.85	0.000258	0.0319	1.49621
regulation of cellular catabolic process (GO:0031329)	688	51	29.94	+	1.7	0.000265	0.0323	1.4908
cellular component assembly (GO:0022607)	2459	143	107	+	1.34	0.000269	0.0325	1.48812
positive regulation of mitochondrion organization (GO:0010822)	72	11	3.13	+	3.51	0.000265	0.0326	1.48678
in utero embryonic development (GO:0001701)	405	34	17.62	+	1.93	0.000287	0.0342	1.46597
negative regulation of DNA-templated transcription (GO:0045892)	1279	83	55.65	+	1.49	0.000286	0.0343	1.46471
protein ubiquitination (GO:0016567)	625	47	27.2	+	1.73	0.000293	0.0347	1.45967
protein-RNA complex assembly (GO:0022618)	202	21	8.79	+	2.39	0.000324	0.0374	1.42713
formation of cytoplasmic translation initiation complex (GO:0001732)	15	5	0.65	+	7.66	0.000322	0.0377	1.42366
protein modification by small protein conjugation (GO:0032446)	702	51	30.55	+	1.67	0.000324	0.0377	1.42366
protein localization to mitochondrion (GO:0070585)	86	12	3.74	+	3.21	0.000337	0.0384	1.41567
regulation of translational initiation (GO:0006446)	86	12	3.74	+	3.21	0.000337	0.0387	1.41229
proteasomal protein catabolic process (GO:0010498)	390	33	16.97	+	1.94	0.000357	0.0403	1.39469
regulation of ubiquitin-dependent protein catabolic process (GO:2000058)	167	18	7.27	+	2.48	0.000366	0.041	1.38722
positive regulation of cellular biosynthetic process (GO:0031328)	2686	153	116.87	+	1.31	0.000378	0.0421	1.37572
positive regulation of biosynthetic process (GO:0009891)	2707	154	117.79	+	1.31	0.000394	0.0432	1.36452
protein modification by small protein conjugation or removal (GO:0070647)	809	57	35.2	+	1.62	0.000393	0.0434	1.36251
negative regulation of transcription by RNA polymerase II (GO:0000122)	940	64	40.9	+	1.56	0.0004	0.0435	1.36151
translation (GO:0006412)	397	33	17.27	+	1.91	0.000411	0.0438	1.35853
regulation of organelle organization (GO:0033043)	1185	77	51.56	+	1.49	0.000409	0.0439	1.35754
negative regulation of RNA biosynthetic process (GO:1902679)	1294	83	56.3	+	1.47	0.000406	0.0439	1.35754
negative regulation of cellular metabolic process (GO:0031324)	2572	147	111.91	+	1.31	0.000436	0.0462	1.33536
modification-dependent protein catabolic process (GO:0019941)	496	39	21.58	+	1.81	0.000468	0.0485	1.31426
positive regulation of transcription by RNA polymerase II (GO:0045944)	1265	81	55.04	+	1.47	0.000466	0.0486	1.31336
negative regulation of macromolecule metabolic process (GO:0010605)	2609	149	113.52	+	1.31	0.000465	0.0489	1.31069
positive regulation of ubiquitin-dependent protein catabolic process (GO:2000060)	102	13	4.44	+	2.93	0.000478	0.0492	1.30803
