## Supplementary table 2 for "UNICORN: Towards Universal Cellular Expression Prediction with a Multi-Task Learning Framework"

### Sheet: scRNA-seq
Dataset	Num of cells	Num of features	download source	paper	comment
thymus	30694	18204	https://zenodo.org/records/8314644	https://www.science.org/doi/10.1126/science.aay3224
pbmc	2600	11824	https://zenodo.org/records/8314644	https://www.cell.com/cell/fulltext/S0092-8674(19)30559-8?dgcid=raven_jbs_etoc_email
thymus atlas	255901	18204	https://zenodo.org/records/8314644	https://www.science.org/doi/10.1126/science.aay3224
GTEx	209126	17695	Need register	https://www.nature.com/articles/nature24277
aorta	9625	18008	https://www.ncbi.nlm.nih.gov/geo/query/acc.cgi?acc=GSE155468	https://www.ahajournals.org/doi/full/10.1161/CIRCULATIONAHA.120.046528	Used for disease analysis, sampled to 10% of the original dataset.
heart	15846	36601	https://singlecell.broadinstitute.org/single_cell/study/SCP1303/single-nuclei-profiling-of-human-dilated-and-hypertrophic-cardiomyopathy	https://www.nature.com/articles/s41586-022-04817-8	Used for disease analysis, sampled to 10% of the original dataset.
openproblems	24409	15739	https://www.kaggle.com/competitions/open-problems-single-cell-perturbations/data		Used for perturbation analysis, sampled to 10% of the original dataset.

### Sheet: WGS
Dataset	Name	Access
GTEX	sample.cram	Need register

### Sheet: Multimodal
Dataset	Num of cells	Num of features	download source	paper	comment
10XMultiome_RNA	9631	29095	https://www.10xgenomics.com/resources/datasets/pbmc-from-a-healthy-donor-granulocytes-removed-through-cell-sorting-10-k-1-standard-2-0-0
10XMultiome_ATAC	9631	107194	https://www.10xgenomics.com/resources/datasets/pbmc-from-a-healthy-donor-granulocytes-removed-through-cell-sorting-10-k-1-standard-2-0-0
PBMC_seurat_RNA	152094	20729	https://figshare.com/ndownloader/files/30929902	https://pubmed.ncbi.nlm.nih.gov/29608179
PBMC_seurat_Protein	152094	217	https://figshare.com/ndownloader/files/30929902	https://pubmed.ncbi.nlm.nih.gov/29608179/

### Sheet: Causaldb
Website:
https://onedrive.live.com/?authkey=%21AAkjBQGnsKq5BFU&id=F7BB08E3479FE7EA%21331&cid=F7BB08E3479FE7EA
